# Epigenetic reprogramming by 5-aza-dC alters gene methylation and suppresses aggression in founding queens of the California harvester ant *Pogonomyrmex californicus*

**DOI:** 10.1101/2025.09.11.675510

**Authors:** Tania Chavarria-Pizarro, Mohammed Errbii, Benne Köster, Mjtia Möhleke, Lukas Schrader, Juergen Gadau

## Abstract

Epigenetic mechanisms are increasingly recognized as key drivers of phenotypic plasticity in social insects, where the caste and function of an individual is usually not determined by its genotype. These mechanisms may also regulate variation in social behavior or interactions and ultimately social organization. We experimentally manipulated genome-wide DNA methylation in founding queens of *Pogonomyrmex californicus* using the DNA methylation inhibitor decitabine (5-aza-20-deoxycytidine), to investigate the effect of DNA demethylation on aggressive interactions during colony founding in *P. californicus*, leading either to colonies with single (i.e., monogyny) or multiple queens (i.e., polygyny). Genome-wide methylation profiling showed widespread gene hypomethylation in treated queens, including those encoding the DNA methyltransferases DNMT1 and DNMT3. Furthermore, treated queens exhibited significantly reduced aggression in queen-queen interactions compared to untreated ones. Interestingly, genes linked to energy metabolism showed increased methylation in aggressive founding queens compared to non-aggressive queens. Our results highlight a potential epigenetic basis for behavioral and social variation, contributing to the understanding of social niche polymorphism in ants.
