## Supplementary material for "Epigenetic reprogramming by 5-aza-dC alters gene methylation and suppresses aggression in founding queens of the California harvester ant *Pogonomyrmex californicus*": Appendix 1. PogobehavdataTotal23_24. tsv.tsv

Indi	treatment	aggressor	contact antena	digging	movement	receiving agression	resting
C1	Control1	2,44250646	0,062015504	3,498923342	0,940568475	1,188630491	15,57945736
C2	Control1	0,75	0	8,511627907	0,933139535	0	13,80523256
C3	Control1	1,824935401	0,062015504	5,273255814	0,682170543	0,124031008	16,72803618
C4	Control1	0,25	0,25	5,045219638	2,854651163	0,25	15,79457364
C5	Control1	5,25	0,5	3,041666667	0,75	1,5	13,375
C6	Control1	6,936046512	0,593023256	5,424418605	0,279069768	0,747093024	9,770348835
C7	Control1	1,584302326	0,561046512	13,27034884	1,218023256	0,933139535	6,061046512
C8	Control1	0	0	0	0,75	3	20,25
C9	Control1	0,75	0	1,5	0	0	21,75
C10	Control1	0	0,25	15	0	0	8,5
C11	Control1	9	0	2,25	1,5	3	6,75
C12	Control1	0,75	0	20,25	0	0	3
C13	Control1	4,5	0	0,75	0	0,75	11,25
C14	Control1	2	0	0	2,5	1,5	17,75
C15	Control1	3	0	0	2,25	0,5	17,75
C16	Control1	5,25	0	13,5	0	0	3
C17	Control1	9	0	0	0	3	10,5
C18	Control1	3,75	0,75	0	0,75	3,75	15
C19	Control1	0,75	0	16,5	0,75	3,75	2,25
C20	Control1	4,5	0	4,5	0	0	15
C21	Control1	7,5	0,75	6	1,5	0	8,25
C22	Control1	0	0,5	7,75	0	0	15,5
C23	Control1	5,25	0	3,75	0	0	15
C24	Control1	13,25	0	0	0	0	10,5
C25	Control1	9,75	0	0	0	3,5	10,5
C26	Control1	5,25	0,75	7,5	0	0	10,5
C27	Control1	3,75	0	6,75	0	3,75	9
C28	Control1	5,25	0	4,5	0	0	13,5
C29	Control1	0	0	18,75	0,75	0	4,5
C30	Control1	5,75	0	13,75	1,5	0	3
C31	Control1	2,75	0	1,25	3	2,25	15,75
C32	Control1	0	0	6,75	0	0	17,25
C33	Control1	7,5	0	5,25	0,75	0	9,75
C34	Control1	10,5	1	0	1,25	0,25	6,25
C35	Control1	12	0	0,75	0	3,75	7,5
C36	Control1	11,25	4,5	0	0	0	8,25
C37	Control1	7,25	0,75	4,5	5	3,75	5,75
C38	Control1	0,75	0	0,75	2,25	5,25	15
C39	Control1	1,25	0	18,5	0	0,75	2,25
C40	Control1	1,5	0	5,25	0	0	17,25
C41	Control1	1,5	0	20,25	0	0	2,25
C42	Control1	1,5	0	2,75	1,5	1,5	16,25
C43	Control1	1,5	0	4,5	2,25	0,75	15
C44	Control1	3	0	18	0,75	0	2,25
C45	Control1	1,5	0	5,5	3,5	0	13,5
C46	Control1	3	0	14,25	1,5	0	5,25
T1	T	1,540697674	0,496124031	2,558139535	0,998062016	2,914728682	16,01808785
T2	T	6,82364341	0,186046512	1,674418605	0	2,333333333	13,42700258
T3	T	1,186046512	0	7,622093023	0,416666667	0,848837209	13,43475452
T4	T	3,990310077	0	10,44379845	0,444444444	0,186046512	8,768733851
T5	T	2,148255814	0	11,29941861	0	0,279069768	10,27325582
T6	T	0,372093024	0	5,023255815	0	1,125	17,2005814
T7	T	0,186046512	0	7,805232558	0	0,686046512	15,07267442
T8	T	1,183139535	0,093023256	2,886627907	0,125	1,875	16,90697675
T9	T	0	0	0,5	0	0	23,25
T10	T	0,5	1	15,25	5	0	1,75
T11	T	3	0	4,5	0	0,75	16,5
T12	T	1,5	0	0	0	2,25	20,25
T13	T	8,25	0	3,75	0	0	16,5
T14	T	3,75	0	17,25	0	0	3
T15	T	0	1	0	0,75	0,5	21,25
T16	T	0	0	0,75	0	0	23
T17	T	3	0,75	11,25	0,75	0,75	7,5
T18	T	0,75	0	0,5	0,25	3,75	18,75
T19	T	3	0	6	0	2,25	12,75
T20	T	0	0	8,25	0	0	15,75
T21	T	5,25	0	2,5	0,75	0	15,5
T22	T	4,5	0	19,5	0	0	0
T23	T	6,75	0	0,75	2,25	0	14,25
T24	T	0	0	0	0	0,75	23,25
T25	T	6,75	0	0	0	0	17,25
T26	T	4,5	0	2,25	0,75	0	16,5
T27	T	4,5	0	13,5	0	2,25	3,75
T28	T	3,5	0	12,5	0,5	1,5	6,75
T29	T	5	0	3,25	0,5	0	15
T30	T	1,5	0	8,25	1,5	3	9,75
T31	T	0,75	0	3,75	0,75	1	16,5
T32	T	0	0	0	0	0	24
T33	T	1,5	0	3,75	0	0,75	18
T34	T	0	0	9	0	0	15
T35	T	0,75	0	3,75	0	1,5	18
T36	T	0,75	0	5,25	1,5	0	16,5
T37	T	5	0	11,5	4,5	0	3
T38	T	0	0	3,75	0	0	17,25
T39	T	0,75	0	8,25	0	0	15
T40	T	0	0	1,5	0	0,75	21,75
T41	T	3,75	0	12	0	0	8,25
T42	T	0	0	0	1,5	0,25	21,75
T43	T	0,75	0,75	2,25	0,75	3	16,5
T44	T	0,75	0	18	0	0	5,25
I01	isolation	0,060606061	0,333333333	0,424242424	0,454545455	0,121212121	0,606060606
I02	isolation	0,121212121	0,333333333	0,333333333	0,333333333	0,060606061	0,818181818
I03	isolation	0,121212121	0	0,242424242	0,484848485	0,03030303	1,121212121
I04	isolation	0,090909091	0	0,727272727	0,151515152	0,060606061	0,727272727
I05	isolation	0,060606061	0,242424242	0,454545455	0,060606061	0	1,181818182
I06	isolation	0	0,242424242	0,636363636	0,151515152	0,060606061	0,909090909
I07	isolation	0,060606061	0,212121212	0,848484848	0,151515152	0	0,727272727
I08	isolation	0,03030303	0,242424242	0,818181818	0,181818182	0,03030303	0,696969697
I09	isolation	0,363636364	0,424242424	0,363636364	0,060606061	0,090909091	0,696969697
I10	isolation	0,151515152	0,424242424	0,090909091	0,212121212	0,303030303	0,818181818
I11	isolation	0,03030303	0,090909091	0,484848485	0,060606061	0,03030303	0,545454545
I12	isolation	0,03030303	0,090909091	0,424242424	0,121212121	0,03030303	0,545454545
I13	isolation	0	0,212121212	0,606060606	0,151515152	0,121212121	0,151515152
I14	isolation	0,121212121	0,212121212	0,575757576	0,060606061	0	0,272727273
I15	isolation	0	0,090909091	0,333333333	0,03030303	0,060606061	0,212121212
I16	isolation	0,060606061	0,090909091	0,303030303	0,181818182	0	0,090909091
I17	isolation	0,424242424	0	0	0,060606061	0,03030303	0,212121212
I18	isolation	0,060606061	0	0	0,121212121	0,393939394	0,121212121
I19	isolation	0,03030303	0,121212121	0,060606061	0,272727273	0,03030303	0,212121212
I20	isolation	0,03030303	0,121212121	0,03030303	0,212121212	0,03030303	0,303030303
I21	isolation	0,03030303	0,03030303	0,242424242	0,121212121	0	0,303030303
I22	isolation	0	0,03030303	0,484848485	0,151515152	0,03030303	0,03030303
I23	isolation	0	0,03030303	0,272727273	0,060606061	0,03030303	0,333333333
I24	isolation	0,03030303	0,03030303	0,484848485	0,151515152	0	0,03030303
I25	isolation	0,303030303	0	0,303030303	0,121212121	0	0
I26	isolation	0	0	0	0,03030303	0,242424242	0
I27	isolation	0	0,121212121	0,181818182	0,060606061	0,03030303	0,333333333
I28	isolation	0,03030303	0,121212121	0,424242424	0,090909091	0	0,060606061
I29	isolation	0	0	0,090909091	0,121212121	0	0
I30	isolation	0	0	0,060606061	0,121212121	0	0,03030303
I31	isolation	0	0	0,03030303	0,03030303	0	0,151515152
I32	isolation	0	0	0	0,121212121	0	0,090909091
I33	isolation	0	0,03030303	0	0,090909091	0	0,060606061
I34	isolation	0	0,03030303	0,03030303	0,060606061	0	0,060606061
I35	isolation	0	0	0,181818182	0	0	0
I36	isolation	0	0	0,060606061	0,03030303	0	0,090909091
I37	isolation	0,03030303	0,060606061	0,060606061	0	0	0,03030303
I38	isolation	0	0,060606061	0,060606061	0	0,03030303	0,03030303
C01	Control2	0,071428571	0,071428571	0,660714286	0,339285714	0,017857143	0,857142857
C02	Control2	0,017857143	0,071428571	1,017857143	0,017857143	0,071428571	0,821428571
C03	Control2	0	0,232142857	0,535714286	0,125	0,053571429	1,071428571
C04	Control2	0,053571429	0,232142857	0,785714286	0,071428571	0	0,875
C05	Control2	0,035714286	0,178571429	0,517857143	0,285714286	0,053571429	0,946428571
C06	Control2	0,053571429	0,178571429	0,107142857	0,178571429	0,035714286	1,464285714
C07	Control2	0,035714286	0,303571429	0,571428571	0,160714286	0,107142857	0,839285714
C08	Control2	0,107142857	0,303571429	0,375	0,089285714	0,035714286	1,107142857
C09	Control2	0,035714286	0,053571429	0,785714286	0,071428571	0	1,071428571
C10	Control2	0	0,053571429	0,821428571	0,142857143	0,035714286	0,964285714
C11	Control2	0,214285714	0,321428571	0,428571429	0,125	0,035714286	0,892857143
C12	Control2	0,053571429	0,321428571	0,089285714	0,25	0,196428571	0,839285714
C13	Control2	0,053571429	0,25	0,535714286	0,160714286	0	1,017857143
C14	Control2	0	0,25	1,071428571	0,142857143	0,053571429	0,5
C15	Control2	0,053571429	0,142857143	1,017857143	0,303571429	0	0,5
C16	Control2	0	0,142857143	0,339285714	0,267857143	0,053571429	0,785714286
C17	Control2	0	0,196428571	0,232142857	0,517857143	0	1,071428571
C18	Control2	0	0,196428571	0,482142857	0,607142857	0	0,732142857
C19	Control2	0,053571429	0,142857143	0,696428571	0	0,053571429	0,75
C20	Control2	0,071428571	0,142857143	0,678571429	0	0,035714286	0,767857143
C21	Control2	0	0,089285714	0,178571429	1,142857143	0	0,285714286
C22	Control2	0	0,089285714	0,517857143	0,928571429	0	0,160714286
C23	Control2	0,107142857	0,196428571	0,160714286	0,178571429	0,071428571	0,982142857
C24	Control2	0,071428571	0,196428571	0,357142857	0,196428571	0,107142857	0,767857143
C25	Control2	0,035714286	0,25	0,160714286	0,446428571	0	0,803571429
C26	Control2	0	0,25	0,125	0,339285714	0,035714286	0,946428571
C27	Control2	0,089285714	0,017857143	1,107142857	0,178571429	0	0,303571429
C28	Control2	0,017857143	0,017857143	0	0,125	0,035714286	0,017857143
C29	Control2	0,017857143	0,178571429	0,178571429	0,214285714	0,285714286	0,571428571
C30	Control2	0,339285714	0,178571429	0,660714286	0,232142857	0	0,285714286
C31	Control2	0,035714286	0,160714286	0,571428571	0,232142857	0	0,696428571
C32	Control2	0	0,160714286	0,535714286	0,321428571	0,035714286	0,642857143
C33	Control2	0,071428571	0,071428571	0,910714286	0,035714286	0,071428571	0,535714286
C34	Control2	0,071428571	0,071428571	0,482142857	0,107142857	0,071428571	0,892857143
C35	Control2	0,017857143	0,017857143	0,75	0,517857143	0	0,160714286
C36	Control2	0	0,017857143	0	0,071428571	0,017857143	0,125
C37	Control2	0,035714286	0,071428571	0,25	0,142857143	0,017857143	0,946428571
C38	Control2	0,017857143	0,071428571	0,678571429	0,142857143	0,035714286	0,517857143
C39	Control2	0,017857143	0,160714286	0,107142857	0,017857143	0	0,446428571
C40	Control2	0	0,160714286	0,196428571	0,017857143	0,017857143	0,357142857
C41	Control2	0,017857143	0,035714286	0,375	0,107142857	0	0,214285714
C42	Control2	0	0,035714286	0,214285714	0,339285714	0,017857143	0,142857143
C43	Control2	0	0,017857143	0,410714286	0,214285714	0	0,107142857
C44	Control2	0	0,017857143	0,410714286	0,178571429	0	0,142857143
C45	Control2	0	0	0	0,071428571	0	0,142857143
C46	Control2	0	0	0,232142857	0,160714286	0	0,357142857
C47	Control2	0,017857143	0,053571429	0,142857143	0,303571429	0	0,232142857
C48	Control2	0	0,053571429	0,428571429	0,089285714	0,017857143	0,160714286
C49	Control2	0,142857143	0	0,303571429	0,196428571	0,017857143	0,089285714
C50	Control2	0,035714286	0	0,017857143	0,178571429	0,089285714	0,071428571
C51	Control2	0	0,142857143	0,339285714	0,035714286	0	0,232142857
C52	Control2	0	0,142857143	0,160714286	0,035714286	0	0,410714286
C53	Control2	0	0,035714286	0,053571429	0,25	0,089285714	0,321428571
C54	Control2	0,089285714	0,017857143	0	0,303571429	0,017857143	0,321428571
C55	Control2	0,017857143	0	0	0,410714286	0	0,321428571
C56	Control2	0	0	0	0,535714286	0	0,214285714
C57	Control2	0	0,107142857	0,178571429	0,178571429	0	0,267857143
C58	Control2	0	0,107142857	0,375	0,071428571	0	0,196428571
C59	Control2	0	0,160714286	0,125	0,232142857	0,017857143	0,214285714
C60	Control2	0,017857143	0,160714286	0,196428571	0,285714286	0	0,089285714
